# IDENTIFYING PLANT GENES SHAPING MICROBIOTA COMPOSITION IN THE BARLEY RHIZOSPHERE

**DOI:** 10.1101/2021.12.20.472907

**Authors:** Carmen Escudero-Martinez, Max Coulter, Rodrigo Alegria Terrazas, Alexandre Foito, Rumana Kapadia, Laura Pietrangelo, Mauro Maver, Rajiv Sharma, Alessio Aprile, Jenny Morris, Pete E. Hedley, Andreas Maurer, Klaus Pillen, Gino Naclerio, Tanja Mimmo, Geoffrey J. Barton, Robbie Waugh, James Abbott, Davide Bulgarelli

## Abstract

A prerequisite to exploiting soil microbes for sustainable crop production is the identification of the plant genes shaping microbiota composition in the rhizosphere, the interface between roots and soil. Here we use metagenomics information as an external quantitative phenotype to map the host genetic determinants of the rhizosphere microbiota in wild and domesticated genotypes of barley, the fourth most cultivated cereal globally. We identify a small number of loci with a major effect on the composition of rhizosphere communities. One of those, designated the *QRMC-3HS*, emerges as a major determinant of microbiota composition. We subject soil-grown sibling lines harbouring contrasting alleles at *QRMC-3HS* and hosting contrasting microbiotas to comparative root RNA-seq profiling. This allows us to identify three primary candidate genes, including a Nucleotide-Binding-Leucine-Rich-Repeat (*NLR*) gene in a region of structural variation of the barley genome. Our results provide insights into the footprint of crop improvement on the plant’s capacity of shaping rhizosphere microbes.
