## Supplementary Data 2 for "IDENTIFYING PLANT GENES SHAPING MICROBIOTA COMPOSITION IN THE BARLEY RHIZOSPHERE"

### Sheet: Statistics polar and non-polar 
Statistics polar compounds																		Statistics non-polar compounds
Compound	Category	Relative abundance average values				Statistic	P-value	Post-hoc Tukey/Dunn's test						Significance				Compound	Category	Relative abundance average values				Statistic	P-value
		Barke	124-17	124-52	NC			Barke_124-17	Barke_124-52	Barke_Unplanted	124-17_124-52	124-17_Unplanted	124-52_Unplanted	Barke	124-17	124-52	NC			Barke	124-17	124-52	NC
L-Valine	Amino-acid	39.7432	37.1777	33.1261	0.0463391	F= 4.844	0.0196	0.996263	0.943103	0.0263961	0.985748	0.0384635	0.0691521	A	A	AB	B	NP_Unknown2		0.405859	0.073329	0.0430851	0.00672799	χ²=3.904	0.272
L-Leucine	Amino-acid	29.82	27.7451	25.7237	0.096817	χ²=8.735	0.03303	0.787093	0.983866	0.0450522	1	0.0517834	0.0776752	A	A	AB	B	NP_Unknown4		1.01487	0.965607	2.49445	0.301831	χ²=4.831	0.1846
Glycerol	Other polar compounds	33.2112	32.3297	32.701	9.12794	χ²=8.625	0.03472	0.940803	0.919719	0.0639898	1	0.0517834	0.056075	AB	A	AB	B	Methyl tetradecanoic acid	Acid	0.0762897	0.120845	0.114391	0.0421399	F=1.42	0.285
L-Isoleucine	Amino-acid	20.0405	18.7191	17.3849	0.0948076	χ²=8.757	0.0327	0.852492	0.904776	0.0450522	0.881931	0.0639898	0.0625477	A	AB	AB	B	NP_Unknown5		0.63992	0.627075	0.579438	0.149813	χ²=5.912	0.116
L-Proline	Amino-acid	47.6466	50.2808	43.8313	0.446403	F= 8.305	0.00294	0.995597	0.98697	0.0071462	0.942559	0.0048261	0.0126952	A	A	A	B	Methyl pentadecanoic acid	Acid	0.0120395	0.020736	0.018318	0.00802541	F=1.001	0.426
Succinic acid	Acid	18.9737	17.2978	11.2556	1.15051	χ²=7.787	0.05063	0.787093	0.621003	0.056075	0.71041	0.0938215	0.149412	AB	AB	AB	B	Hexadecenoic acid	Acid	0.638968	0.889744	1.11896	0.527379	χ²=4.787	0.1881
L-Serine	Amino-acid	15.8327	14.2679	11.8791	0.629299	χ²=8.889	0.03079	0.723821	0.828679	0.0360134	0.940803	0.0776752	0.0625477	A	AB	AB	B	Cyclopropaneoctanoic acid	Acid	0.0519035	0.0661216	0.132654	0.0413817	χ²=5.404	0.145
L-Threonine	Amino-acid	6.61061	5.88581	4.89016	0.0847081	F= 4.531	0.0241	0.981754	0.814905	0.0262189	0.955243	0.0500155	0.118079	A	A	AB	B	9,12-octadecadienoic acid	Acid	0.0176106	0.0234717	0.0285891	0.0146819	F=1.096	0.388
Malic-acid	Acid	8.07988	6.0438	3.5888	0.031442	χ²=8.825	0.03173	0.766433	0.828679	0.0450522	0.919719	0.052454	0.0751778	A	A	AB	B	Octadecatrienoic_acid	Acid	0.277917	0.342877	0.38648	0.239711	F=0.809	0.513
L-proline	Amino-acid	15.3522	9.74477	14.8544	0.255722	χ²=9.154	0.02731	0.621003	0.766433	0.0360134	0.723821	0.107019	0.0427837	A	AB	A	B	Tetramethyl hexadecanol	Other non-polar compounds	0.0428346	0.183836	0.392227	0.0342945	χ²=2.360	0.5011
L-aspartic acid	Amino-acid	55.2901	45.6417	43.6989	0.14401	χ²=9.088	0.02814	0.686576	0.662943	0.0286422	0.881931	0.0751778	0.0776752	A	AB	AB	B	Octadecatrienoic_acid-gly		0.238009	0.246404	0.663097	0.106246	χ²=4.213	0.239
Gamma-aminobutyric acid	Other polar compounds	80.1282	64.6327	63.788	0.111517	χ²=9.066	0.02842	0.604693	0.755866	0.0286422	1	0.0625477	0.0938215	A	AB	AB	B	NP_Unknown10		1.51853	1.54665	1.5193	0.383017	χ²=4.919	0.1778
L-Glutamic acid	Amino-acid	34.5178	34.0471	35.5099	0.0683409	χ²=8.471	0.03722	1	1	0.0349694	1	0.052454	0.104908	A	A	AB	B	Methyl cholesterol	Other non-polar compounds	0.0998471	0.214056	0.173784	0.131545	χ²=3.573	0.3114
Hydroxyphenylacetic acid	Other polar compounds	4.16697	2.84884	8.79061	0.101557	χ²=10.941	0.01205	0.766433	0.281716	0.112767	0.206228	0.149412	0.00651041	AB	AB	A	B	Stigmasterol	Other non-polar compounds	0.0343391	0.0791047	0.0689196	0.051225	χ²=3.971	0.2647
L-Asparagine	Amino-acid	3.33248	1.39644	1.51404	0.0239892	χ²=7.302	0.06289											Alpha-sitosterol	Other non-polar compounds	0.16966	0.364125	0.278985	0.194667	χ²=4.125	0.2483
Ribose	Carbohydrate	17.3872	16.4287	16.9558	0.0689188	χ²=8.558	0.03577	0.932254	0.999906	0.0014876	0.911471	0.0040106	0.0013425	A	A	A	B
Phenylpropanolamine		24.5963	35.4725	32.424	0.073859	χ²=8.492	0.940803	1	1	0.0426598	1	0.052454	0.0855674	A	A	AB	B
Putrescine	Other polar compounds	9.87832	8.50591	13.2103	0.138217	F= 20.340	5.35e-05	0.858821	0.27399	0.0005922	0.0793286	0.0021142	3.74e-05	A	A	A	B
L-Glutamine	Amino-acid	1.77119	1.15978	1.33188	0.130832	χ²=7.566	0.05588
Azelaic acid	Acid	0.674508	0.516438	0.376145	0.040188	χ²=8.537	0.03613	0.988445	1	0.0694434	1	0.0426598	0.0639898	AB	A	AB	B
Citric acid	Acid	3.08189	2.56418	1.56928	0.20753	χ²=5.360	0.1472
Unknown3		10.424	10.912	9.17383	0.224443	χ²=8.638	0.03452	0.940759	1	0.069077	0.919519	0.0425698	0.0622992	AB	A	AB	B
Sugar dimer	Carbohydrate	3.14643	3.54108	2.8985	0.138665	χ²=8.537	0.03613	1	0.988445	0.0427837	1	0.0855674	0.0517834	A	AB	A	B
Gluconic acid	Acid	2.51396	1.98023	1.41391	0.015474	χ²= 8.757	0.0327	0.852492	0.904776	0.0450522	0.881931	0.0639898	0.0625477	A	AB	AB	B
Gulose	Carbohydrate	12.0395	12.3815	9.74763	0.0237752	χ²= 8.537	0.03613	0.988445	1	0.0694434	1	0.0426598	0.0639898	AB	A	AB	B
Inositol	Other polar compounds	9.09071	8.14051	8.30516	0.103543	χ²= 8.757	0.0327	0.904776	0.881931	0.056075	0.852492	0.0751778	0.0427837	AB	AB	A	B
2-O-Glycerol galactoside	Other polar compounds	9.13517	7.28783	7.78025	0.10036	χ²= 8.559	0.03577	1	0.881931	0.0694434	1	0.0517834	0.052454	AB	A	A	B
Glucuronic acid	Acid	6.59067	5.05624	4.44404	0.0324073	F= 3.870	0.0379	0.871398	0.718433	0.0311374	0.989884	0.113576	0.183882	A	AB	AB	B
Sucrose	Carbohydrate	37.6936	37.7288	28.5788	0.506357	χ²= 8.625	0.03472	0.940803	0.919719	0.0427837	1	0.0694434	0.0625477	A	AB	AB	B
Unknown4		4.22556	5.62183	3.76936	0.0449627	χ²= 8.669	0.03403	0.983866	0.823704	0.0625477	0.988445	0.056075	0.052454	AB	AB	A	B
Unknown5		4.30312	4.94018	3.78609	0.0440963	χ²= 8.757	0.0327	0.904776	0.881931	0.0625477	0.852492	0.0450522	0.0639898	AB	A	AB	B
Maltose	Carbohydrate	7.33306	7.19456	4.9956	0.0897202	χ²=8.537	0.03613	1	0.988445	0.0427837	1	0.0855674	0.0517834	A	AB	A	B
Melibiose	Carbohydrate	19.7403	19.2837	15.8627	0.230668	χ²=8.537	0.03613	0.988445	1	0.0694434	1	0.0426598	0.0639898	AB	A	AB	B
Raffinose	Carbohydrate	16.8329	17.2889	12.5678	0.0955409	χ²=8.757	0.0327	0.852492	0.881931	0.0639898	0.904776	0.0450522	0.0625477	AB	A	AB	B
Fructose	Carbohydrate	734.492	680.838	533.414	0.611911	χ²=8.934	0.03018	0.787093	0.755866	0.0360134	0.823704	0.0639898	0.0751778	A	AB	AB	B
Glucose	Carbohydrate	688.639	601.854	516.131	0.460904	χ²=8.934	0.03018	0.755866	0.787093	0.0360134	0.823704	0.0751778	0.0639898	A	AB	AB	B
