## Supplementary Data 4 for "IDENTIFYING PLANT GENES SHAPING MICROBIOTA COMPOSITION IN THE BARLEY RHIZOSPHERE"

### Sheet: 34 DE genes 124_52 vs 124_17
Gene	contrast	adj.pval	log2FC	up.down	Chromosome	Start	End	Strand	Pannzer annotation	124_17 allele	124_52 allele	Definitely trans regulated?
BaRT2v18chr3HG150360	124_52-124_17	2.251e-09	-10.6523	down-regulated	chr3H	496316055	496319769	-	NA	A	B	No
BaRT2v18chr3HG152530	124_52-124_17	2.251e-09	-11.9097	down-regulated	chr3H	512534450	512536358	+	NA	A	B	No
BaRT2v18chr3HG120970	124_52-124_17	9.94433e-09	-5.10688	down-regulated	chr3H	22786096	22788049	-	NA	A	B	No
BaRT2v18chr3HG121930	124_52-124_17	9.94433e-09	-10.847	down-regulated	chr3H	26903372	26907471	-	NA	A	B	No
BaRT2v18chr3HG122380	124_52-124_17	9.94433e-09	-9.82566	down-regulated	chr3H	29462547	29468929	-	PHB domain-containing protein	A	B	No
BaRT2v18chr3HG151510	124_52-124_17	9.94433e-09	9.3006	up-regulated	chr3H	505597119	505599745	-	NA	A	B	No
BaRT2v18chr3HG122840	124_52-124_17	3.36419e-08	3.62478	up-regulated	chr3H	32564598	32567861	+	NA	A	B	No
BaRT2v18chr3HG149730	124_52-124_17	1.27569e-07	-9.05921	down-regulated	chr3H	490408288	490409743	-	NA	A	B	No
BaRT2v18chr3HG150050	124_52-124_17	2.30227e-07	-3.04014	down-regulated	chr3H	493402668	493407528	+	Pentatricopeptide repeat-containing protein	A	B	No
BaRT2v18chr3HG151380	124_52-124_17	3.36315e-07	-11.2429	down-regulated	chr3H	504577728	504581020	+	NA	A	B	No
BaRT2v18chr3HG150040	124_52-124_17	7.88925e-07	-5.01757	down-regulated	chr3H	493360780	493368817	-	NA	A	B	No
BaRT2v18chr5HG260930	124_52-124_17	7.88925e-07	8.73669	up-regulated	chr5H	513650891	513654744	-	NA	A	A	Yes
BaRT2v18chr3HG165580	124_52-124_17	2.752e-06	9.44825	up-regulated	chr3H	583892574	583894553	-	F-box domain-containing protein	B	B	Yes
BaRT2v18chr3HG121340	124_52-124_17	5.2854e-06	-2.75768	down-regulated	chr3H	24947202	24951881	+	Putative tRNA modification GTPase mnmE;G domain-containing protein;GTP-binding protein EngA	A	B	No
BaRT2v18chr3HG120900	124_52-124_17	5.32624e-06	7.67753	up-regulated	chr3H	22499765	22504320	+	Putative disease resistance protein RGA4	A	B	No
BaRT2v18chr3HG148420	124_52-124_17	5.32624e-06	-3.42454	down-regulated	chr3H	477568717	477574317	+	Short-chain dehydrogenase/reductase (Fragment);Momilactone A synthase;Putative sex determination protein tasselseed 2;Secoisolariciresinol dehydrogenase	A	B	No
BaRT2v18chr3HG149520	124_52-124_17	6.91606e-06	-4.08521	down-regulated	chr3H	487735870	487751137	+	NA	A	B	No
BaRT2v18chr1HG000240	124_52-124_17	9.20349e-06	-4.92914	down-regulated	chr1H	869443	872657	-	NA	A	A	Yes
BaRT2v18chr3HG120890	124_52-124_17	1.32148e-05	8.3209	up-regulated	chr3H	22468814	22473303	+	Disease resistance RPP13-like protein 4;NB-ARC domain-containing protein	A	B	No
BaRT2v18chr3HG122830	124_52-124_17	2.10548e-05	-1.5288	down-regulated	chr3H	32540944	32544535	+	Signal recognition particle SEC65 subunit	A	B	No
BaRT2v18chr3HG123500	124_52-124_17	2.10548e-05	-5.21522	down-regulated	chr3H	36880423	36890887	+	NLR-like	A	B	No
BaRT2v18chr3HG123110	124_52-124_17	2.1502e-05	2.44131	up-regulated	chr3H	34748338	34751773	+	NA	A	B	No
BaRT2v18chr3HG152290	124_52-124_17	2.91737e-05	3.02598	up-regulated	chr3H	511393055	511395833	+	Pectinesterase/pectinesterase inhibitor;Pectinesterase	A	B	No
BaRT2v18chr3HG149440	124_52-124_17	3.53298e-05	6.22394	up-regulated	chr3H	487168473	487171701	-	NA	A	B	No
BaRT2v18chr3HG152800	124_52-124_17	8.69255e-05	-2.0883	down-regulated	chr3H	515319212	515322952	+	DNA-(apurinic or apyrimidinic site) endonuclease;Exodeoxyribonuclease III	A	B	No
BaRT2v18chr3HG121250	124_52-124_17	0.000223069	1.11675	up-regulated	chr3H	24733746	24741780	-	Membrin;Vesicle transport protein SEC20	A	B	No
BaRT2v18chr3HG120830	124_52-124_17	0.00146918	2.00306	up-regulated	chr3H	21863012	21877659	+	NB-ARC domain containing protein, expressed;Putative disease resistance protein RGA4;Putative nucleotide-binding leucine-rich-repeat protein 1	A	B	No
BaRT2v18chr3HG171070	124_52-124_17	0.00165157	1.14217	up-regulated	chr3H	603581225	603583517	-	NA	A	A	Yes
BaRT2v18chr3HG152260	124_52-124_17	0.00302269	1.82239	up-regulated	chr3H	511156003	511157196	+	Methylesterase 3;Methyl esterase 2;AB hydrolase-1 domain-containing protein;Salicylic acid-binding protein 2	A	B	No
BaRT2v18chr3HG140760	124_52-124_17	0.00326323	-1.88127	down-regulated	chr3H	373215702	373229482	+	Putative transcription factor;XH domain-containing protein;Factor of DNA methylation 1;Factor of DNA methylation 4-like;XS domain-containing protein	A	A	Yes
BaRT2v18chr3HG148600	124_52-124_17	0.00503213	-1.12905	down-regulated	chr3H	479060523	479074238	-	NA	A	B	No
BaRT2v18chr7HG341610	124_52-124_17	0.00557491	-1.51847	down-regulated	chr7H	57226759	57238242	+	NA	A	A	Yes
BaRT2v18chr3HG148630	124_52-124_17	0.00783409	-9.86131	down-regulated	chr3H	479510187	479519631	-	NA	A	B	No
BaRT2v18chr3HG151340	124_52-124_17	0.00849555	3.50516	up-regulated	chr3H	504395947	504398173	+	Multidrug and toxin extrusion protein 1	A	B	No
