## Supplementary Data 5 for "IDENTIFYING PLANT GENES SHAPING MICROBIOTA COMPOSITION IN THE BARLEY RHIZOSPHERE"

### Sheet: 59 BaRTv2 genes in QRMC-3HS
BaRTv2 gene	Chromosome	Start	End	Pannzer annotation	Coding potentiality	Expression
BaRT2v18chr3HG122920	chr3H	33237821	33244461	tRNA pseudouridine synthase	Coding;Coding;Coding;Coding;Coding;Unproductive;Coding	Expressed
BaRT2v18chr3HG122930	chr3H	33248984	33250634	NA	Coding	Not expressed
BaRT2v18chr3HG122940	chr3H	33251833	33252065	NA	Non_Coding	Not expressed
BaRT2v18chr3HG122950	chr3H	33260504	33260714	NA	Non_Coding	Not expressed
BaRT2v18chr3HG122960	chr3H	33290199	33290442	NA	Non_Coding	Not expressed
BaRT2v18chr3HG122970	chr3H	33294773	33299957	Pentatricopeptide repeat-containing protein	Coding;Coding;Coding	Expressed
BaRT2v18chr3HG122980	chr3H	33300256	33301691	Usp domain-containing protein;Adenine nucleotide alpha hydrolase-like superfamily protein	Coding	Expressed
BaRT2v18chr3HG122990	chr3H	33302620	33306323	NA	Coding	Expressed
BaRT2v18chr3HG123000	chr3H	33574180	33580981	SUPPRESSOR OF ABI3-5 isoform X1;OCRE domain-containing protein;G-patch domain-containing protein	Unproductive;Unproductive;Unproductive;Unproductive;Coding;Unproductive;Unproductive;Unproductive;Unproductive;Unproductive;Coding;Coding;Coding;Unproductive;Unproductive;Unproductive	Expressed
BaRT2v18chr3HG123010	chr3H	33583828	33589403	NA	Coding;Coding	Not expressed
BaRT2v18chr3HG123020	chr3H	33585286	33589376	Receptor protein kinase, putative;Protein kinase domain-containing protein	Coding;Coding	Expressed
BaRT2v18chr3HG123030	chr3H	33648691	33652900	NEP-interacting protein 1;Carboxyl-terminal proteinase	Coding;Coding;Unproductive	Expressed
BaRT2v18chr3HG123040	chr3H	33873269	33876381	Raffinose synthase;Stachyose synthase;galactinol--sucrose galactosyltransferase-like;Galactinol--sucrose galactosyltransferase	Coding;Unproductive	Expressed
BaRT2v18chr3HG123050	chr3H	33873282	33876342	NA	Coding	Not expressed
BaRT2v18chr3HG123060	chr3H	33916016	33919967	DUF1421 domain-containing protein (Fragment);UBA domain-containing protein;Class E vacuolar protein-sorting machinery protein HSE1-like;RNA-binding protein 33;pollen-specific leucine-rich repeat extensin-like protein 3	Coding;Unproductive	Expressed
BaRT2v18chr3HG123070	chr3H	33924213	33925756	NA	Non_Coding;Non_Coding	Not expressed
BaRT2v18chr3HG123080	chr3H	34347022	34357701	Tryptophan aminotransferase-related protein 2;L-tryptophan--pyruvate aminotransferase 1;Alliin lyase 1	Coding;Coding;Coding;Coding	Expressed
BaRT2v18chr3HG123090	chr3H	34535740	34566620	ARM repeat superfamily protein (Fragment)	Coding;Unproductive;Unproductive;Unproductive;Unproductive;Coding;Coding;Unproductive;Unproductive;Coding;Coding;Coding;Coding	Expressed
BaRT2v18chr3HG123100	chr3H	34646065	34648257	Ramosa 2 protein (Fragment);Lateral organ boundaries domain containing protein;LOB domain-containing protein	Coding	Expressed
BaRT2v18chr3HG123110	chr3H	34748338	34751773	NA	Unproductive;Unproductive;Unproductive;Unproductive;Coding;Unproductive;Unproductive;Unproductive;Unproductive;Unproductive;Coding;Unproductive;Coding;Unproductive;Unproductive;Unproductive;Unproductive;Unproductive;Unproductive;Unproductive	Expressed
BaRT2v18chr3HG123120	chr3H	35079778	35082881	NA	Unproductive;Coding;Unproductive;Unproductive	Expressed
BaRT2v18chr3HG123130	chr3H	35119002	35120274	Xyloglucan endotransglucosylase/hydrolase	Coding;Unproductive	Expressed
BaRT2v18chr3HG123140	chr3H	35131941	35133679	Xyloglucan endotransglucosylase/hydrolase	Unproductive;Coding	Expressed
BaRT2v18chr3HG123150	chr3H	35151053	35152311	Xyloglucan endotransglucosylase/hydrolase	Coding	Not expressed
BaRT2v18chr3HG123160	chr3H	35151110	35152295	NA	Coding	Not expressed
BaRT2v18chr3HG123170	chr3H	35210479	35212372	Xyloglucan galactosyltransferase KATAMARI1;Exostosin domain-containing protein	Coding	Not expressed
BaRT2v18chr3HG123180	chr3H	35319468	35320226	NA	Non_Coding	Not expressed
BaRT2v18chr3HG123190	chr3H	35319605	35320180	NA	Non_Coding;Non_Coding;Non_Coding	Expressed
BaRT2v18chr3HG123200	chr3H	35324087	35324557	glycine-rich protein 5	Coding	Not expressed
BaRT2v18chr3HG123210	chr3H	35324957	35329217	NA	Non_Coding	Not expressed
BaRT2v18chr3HG123220	chr3H	35388679	35389490	NA	Coding	Not expressed
BaRT2v18chr3HG123230	chr3H	35414743	35415435	NA	Coding	Not expressed
BaRT2v18chr3HG123240	chr3H	35414747	35415475	NA	Non_Coding	Not expressed
BaRT2v18chr3HG123250	chr3H	35489478	35490317	NA	Coding	Not expressed
BaRT2v18chr3HG123260	chr3H	35765879	35767144	SANT/Myb domain;Anthocyanin regulatory C1 protein;Transcription factor MYB82-like;Putative MYB DNA-binding domain superfamily protein	Coding	Not expressed
BaRT2v18chr3HG123270	chr3H	36013351	36014191	NA	Coding	Not expressed
BaRT2v18chr3HG123280	chr3H	36013371	36020675	Cellulose synthase	Coding	Expressed
BaRT2v18chr3HG123290	chr3H	36048616	36050173	Retrotransposon protein putative Ty1-copia subclass (Fragment);Putative zinc finger, CCHC-type	Coding	Not expressed
BaRT2v18chr3HG123300	chr3H	36053204	36053479	NA	Non_Coding	Not expressed
BaRT2v18chr3HG123310	chr3H	36056240	36056821	NA	Non_Coding	Not expressed
BaRT2v18chr3HG123320	chr3H	36060038	36060240	NA	Non_Coding	Not expressed
BaRT2v18chr3HG123330	chr3H	36065641	36066442	RNA-directed DNA polymerase	Coding	Not expressed
BaRT2v18chr3HG123340	chr3H	36068733	36069008	NA	Non_Coding	Not expressed
BaRT2v18chr3HG123350	chr3H	36110459	36112988	Premnaspirodiene oxygenase	Coding	Not expressed
BaRT2v18chr3HG123360	chr3H	36113465	36114428	NA	Coding	Not expressed
BaRT2v18chr3HG123370	chr3H	36117125	36120695	Tetratricopeptide-like helical	Coding;Coding	Not expressed
BaRT2v18chr3HG123380	chr3H	36160348	36167544	probable leucine-rich repeat receptor-like protein kinase At5g49770;Protein kinase domain-containing protein	Coding;Coding;Unproductive;Unproductive;Unproductive;Coding	Expressed
BaRT2v18chr3HG123390	chr3H	36175891	36176983	NA	Non_Coding	Not expressed
BaRT2v18chr3HG123400	chr3H	36310061	36311939	NA	Coding	Not expressed
BaRT2v18chr3HG123410	chr3H	36310093	36311949	Dihydrolipoyllysine-residue acetyltransferase component of acetoin cleaving system-like;AB hydrolase-1 domain-containing protein;Hydrolase, alpha/beta fold family protein, expressed	Unproductive;Coding;Coding;Unproductive;Unproductive	Expressed
BaRT2v18chr3HG123420	chr3H	36340165	36344124	O-fucosyltransferase family protein	Coding;Unproductive;Unproductive;Coding;Coding;Coding;Unproductive	Expressed
BaRT2v18chr3HG123430	chr3H	36389183	36393618	Autophagy-related protein 18d;Autophagy-related protein like;WD repeat domain phosphoinositide-interacting protein 3;Autophagy-related protein 18c	Coding;Coding	Expressed
BaRT2v18chr3HG123440	chr3H	36397205	36400472	RING finger and transmembrane domain-containing protein 2 (Fragment);RING finger and transmembrane domain-containing protein 2	Coding;Coding;Coding	Expressed
BaRT2v18chr3HG123450	chr3H	36436893	36437232	NA	Non_Coding	Not expressed
BaRT2v18chr3HG123460	chr3H	36511901	36512548	NA	Coding	Not expressed
BaRT2v18chr3HG123470	chr3H	36572424	36573695	NA	Non_Coding	Not expressed
BaRT2v18chr3HG123480	chr3H	36576715	36583003	Folate-sensitive fragile site protein Fra10Ac1	Coding;Unproductive;Unproductive;Unproductive;Unproductive;Coding;Unproductive;Unproductive;Unproductive;Coding;Unproductive;Unproductive;Coding;Coding;Unproductive	Expressed
BaRT2v18chr3HG123490	chr3H	36856183	36859459	NA	Coding	Not expressed
BaRT2v18chr3HG123500	chr3H	36880423	36890887	Glutaredoxin domain-containing protein (reannotated as NB-LRR like)	Coding;Unproductive;Coding;Coding	Expressed
