## Supplementary Data 6 for "IDENTIFYING PLANT GENES SHAPING MICROBIOTA COMPOSITION IN THE BARLEY RHIZOSPHERE"

### Sheet: QRMC-3HS_snpeff_gene_annotation
Gene	Position	Annotation	ref allele	alt allele	Panzzer Annotation	dn/ds ratio
BaRT2v18chr3HG122920	33237835	5_prime_UTR_variant	G	C	tRNA pseudouridine synthase
	33237849	5_prime_UTR_premature_start_codon_gain_variant,5_prime_UTR_variant	T	G
	33241825	missense_variant,missense_variant&splice_region_variant,3_prime_UTR_variant	C	T
	33244171	3_prime_UTR_variant	A	G
	33244188	3_prime_UTR_variant	T	G
BaRT2v18chr3HG122970	33294871	3_prime_UTR_variant	C	T	Pentatricopeptide repeat-containing protein	2
	33294891	3_prime_UTR_variant	A	G
	33294929	3_prime_UTR_variant	C	G
	33295153	3_prime_UTR_variant	T	C
	33295177	3_prime_UTR_variant	CT	C
	33295236	3_prime_UTR_variant	A	G
	33296098	3_prime_UTR_variant	A	C
	33296420	3_prime_UTR_variant	C	T
	33296572	3_prime_UTR_variant	C	G
	33297796	3_prime_UTR_variant	C	T
	33297999	3_prime_UTR_variant	G	A
	33298005	3_prime_UTR_variant	A	G
	33298006	3_prime_UTR_variant	G	A
	33298503	missense_variant	A	T
	33298672	missense_variant	T	C
	33298677	missense_variant	A	T
	33298718	synonymous_variant	A	G
	33298968	missense_variant	T	C
	33299021	synonymous_variant	C	T
BaRT2v18chr3HG122980	33300272	3_prime_UTR_variant	T	C	Usp domain-containing protein;Adenine nucleotide alpha hydrolase-like superfamily protein
	33300332	3_prime_UTR_variant	T	C
	33300334	3_prime_UTR_variant	T	C
	33300374	3_prime_UTR_variant	T	A
	33300655	synonymous_variant	C	A
	33300944	synonymous_variant	A	G
	33301668	5_prime_UTR_variant	A	G
BaRT2v18chr3HG122990	33302658	3_prime_UTR_variant	T	C		1
	33302831	synonymous_variant	G	A
	33305702	missense_variant	C	G
	33305765	missense_variant	C	G
	33305766	synonymous_variant	C	T
	33305985	missense_variant	T	A
	33305990	synonymous_variant	C	G
	33306244	synonymous_variant	G	C
	33306245	missense_variant	C	T
	33306298	5_prime_UTR_variant	A	C
BaRT2v18chr3HG123000	33574220	5_prime_UTR_variant	C	G	SUPPRESSOR OF ABI3-5 isoform X1;OCRE domain-containing protein;G-patch domain-containing protein	0.666667
	33574254	5_prime_UTR_variant	G	T
	33574321	synonymous_variant	G	T
	33576083	3_prime_UTR_variant	C	T
	33576106	3_prime_UTR_variant	C	A
	33577017	missense_variant,3_prime_UTR_variant	A	G
	33577727	synonymous_variant,3_prime_UTR_variant	T	C
	33577868	synonymous_variant,3_prime_UTR_variant	C	T
	33578683	missense_variant,3_prime_UTR_variant	T	G
	33580916	splice_region_variant,3_prime_UTR_variant	G	A
BaRT2v18chr3HG123020	33585379	5_prime_UTR_variant	T	C	Receptor protein kinase, putative;Protein kinase domain-containing protein	1
	33585425	5_prime_UTR_premature_start_codon_gain_variant,5_prime_UTR_variant	C	T
	33585446	5_prime_UTR_premature_start_codon_gain_variant,5_prime_UTR_variant	C	T
	33585484	5_prime_UTR_variant	T	C
	33585917	missense_variant	C	A
	33586222	synonymous_variant	C	T
	33586252	synonymous_variant	A	C
	33587087	missense_variant	A	G
	33587360	missense_variant,5_prime_UTR_variant	A	C
	33587459	missense_variant	A	T
	33588106	synonymous_variant	T	C
	33588226	synonymous_variant	C	G
	33589063	3_prime_UTR_variant	C	T
	33589215	3_prime_UTR_variant	C	G
	33589321	3_prime_UTR_variant	C	CG
	33589322	3_prime_UTR_variant	T	C
BaRT2v18chr3HG123030	33648878	3_prime_UTR_variant	A	G	NEP-interacting protein 1;Carboxyl-terminal proteinase
	33648926	3_prime_UTR_variant	T	A
	33649037	3_prime_UTR_variant	C	T
	33649080	synonymous_variant,3_prime_UTR_variant	T	C
	33649146	synonymous_variant,3_prime_UTR_variant	T	C
	33649575	synonymous_variant,3_prime_UTR_variant	C	T
	33650866	splice_region_variant&intron_variant	G	A
	33651066	3_prime_UTR_variant	A	G
	33652198	synonymous_variant	T	C
	33652370	5_prime_UTR_variant	G	GGCT
	33652580	5_prime_UTR_variant	C	CG
	33652830	5_prime_UTR_variant	G	C
BaRT2v18chr3HG123040	33873335	5_prime_UTR_variant	A	G	Raffinose synthase;Stachyose synthase;galactinol--sucrose galactosyltransferase-like;Galactinol--sucrose galactosyltransferase	2
	33873337	5_prime_UTR_variant	C	G
	33873343	5_prime_UTR_variant	C	A
	33873492	missense_variant	A	G
	33873694	synonymous_variant	C	G
	33873715	missense_variant	A	G
	33873802	missense_variant	G	C
	33873988	synonymous_variant	C	G
	33875039	3_prime_UTR_variant	A	G
	33876153	missense_variant,3_prime_UTR_variant	A	G
	33876216	3_prime_UTR_variant	CT	C
	33876241	3_prime_UTR_variant	C	G
	33876282	3_prime_UTR_variant	A	G
	33876372	3_prime_UTR_variant	GT	G
BaRT2v18chr3HG123060	33916152	missense_variant	C	A	DUF1421 domain-containing protein (Fragment);UBA domain-containing protein;Class E vacuolar protein-sorting machinery protein HSE1-like;RNA-binding protein 33;pollen-specific leucine-rich repeat extensin-like protein 3	3
	33916709	3_prime_UTR_variant	T	C
	33916754	3_prime_UTR_variant	A	G
	33917015	3_prime_UTR_variant	A	T
	33918364	missense_variant,3_prime_UTR_variant	T	G
	33918809	synonymous_variant,3_prime_UTR_variant	A	G
	33918899	missense_variant,3_prime_UTR_variant	C	G
	33919449	3_prime_UTR_variant	C	A
	33919700	3_prime_UTR_variant	A	T
BaRT2v18chr3HG123080	34347332	splice_region_variant&intron_variant,5_prime_UTR_variant	C	G	Tryptophan aminotransferase-related protein 2;L-tryptophan--pyruvate aminotransferase 1;Alliin lyase 1	2
	34347403	5_prime_UTR_variant	A	T
	34347404	5_prime_UTR_variant	C	A
	34347457	5_prime_UTR_variant	G	A
	34347624	synonymous_variant	C	T
	34347967	missense_variant	A	G
	34348002	synonymous_variant	T	A
	34356216	splice_region_variant&intron_variant	T	C
	34356256	missense_variant	T	G
	34356257	missense_variant	C	G
	34356694	missense_variant	C	T
	34356712	missense_variant	C	A
	34356830	synonymous_variant	C	T
	34357135	missense_variant,3_prime_UTR_variant	C	G
	34357465	3_prime_UTR_variant	T	C
	34357527	3_prime_UTR_variant	T	A
	34357544	3_prime_UTR_variant	T	A
	34357622	3_prime_UTR_variant	T	G
BaRT2v18chr3HG123090	34538301	missense_variant,5_prime_UTR_variant,3_prime_UTR_variant	A	G	ARM repeat superfamily protein (Fragment)	0.333333
	34538680	5_prime_UTR_variant,3_prime_UTR_variant	C	T
	34538707	5_prime_UTR_variant,3_prime_UTR_variant	C	T
	34538771	5_prime_UTR_variant,3_prime_UTR_variant	T	A
	34542090	synonymous_variant,3_prime_UTR_variant	T	C
	34542313	synonymous_variant,3_prime_UTR_variant	T	C
	34560902	synonymous_variant,3_prime_UTR_variant	G	A
	34562922	synonymous_variant,3_prime_UTR_variant	C	T
	34562964	synonymous_variant,3_prime_UTR_variant	C	T
	34564241	missense_variant,3_prime_UTR_variant	T	A
	34564453	synonymous_variant,3_prime_UTR_variant	C	T
BaRT2v18chr3HG123100	34646132	5_prime_UTR_premature_start_codon_gain_variant,5_prime_UTR_variant	C	T	Ramosa 2 protein (Fragment);Lateral organ boundaries domain containing protein;LOB domain-containing protein
	34646150	5_prime_UTR_variant	CT	C
	34646226	5_prime_UTR_variant	C	T
	34646299	5_prime_UTR_variant	C	T
	34647607	synonymous_variant	A	G
	34647682	synonymous_variant	C	T
BaRT2v18chr3HG123110	34748456	5_prime_UTR_variant	G	C		5
	34748574	5_prime_UTR_variant	G	T
	34748648	5_prime_UTR_variant	A	AG
	34749036	5_prime_UTR_variant	C	G
	34749044	5_prime_UTR_premature_start_codon_gain_variant,5_prime_UTR_variant	C	G
	34749487	5_prime_UTR_premature_start_codon_gain_variant,5_prime_UTR_variant	C	G
	34749525	5_prime_UTR_variant	G	A
	34749617	5_prime_UTR_variant	T	C
	34749683	5_prime_UTR_variant	G	A
	34749723	5_prime_UTR_variant	T	C
	34749786	5_prime_UTR_premature_start_codon_gain_variant,5_prime_UTR_variant	C	A
	34750071	5_prime_UTR_variant	T	A
	34750157	5_prime_UTR_premature_start_codon_gain_variant,5_prime_UTR_variant	C	G
	34750203	5_prime_UTR_variant	T	C
	34750217	5_prime_UTR_premature_start_codon_gain_variant,5_prime_UTR_variant	C	A
	34750342	5_prime_UTR_variant	G	C
	34750354	5_prime_UTR_variant	C	T
	34750477	synonymous_variant	C	A
	34750705	3_prime_UTR_variant	G	A
	34750986	3_prime_UTR_variant	G	A
	34751060	missense_variant,3_prime_UTR_variant	T	C
	34751106	missense_variant,3_prime_UTR_variant	T	C
	34751148	missense_variant,splice_region_variant&intron_variant,3_prime_UTR_variant	A	C
	34751252	frameshift_variant,3_prime_UTR_variant	AGATTG	A
	34751342	missense_variant,3_prime_UTR_variant	C	T
	34751416	missense_variant,3_prime_UTR_variant	G	A
	34751473	stop_lost,3_prime_UTR_variant	T	C
	34751502	3_prime_UTR_variant	C	T
BaRT2v18chr3HG123120	35079862	5_prime_UTR_variant	T	C		0.666667
	35079920	5_prime_UTR_variant	A	AGGCGC
	35079950	5_prime_UTR_variant	G	C
	35080651	splice_region_variant&synonymous_variant,synonymous_variant	C	G
	35082257	synonymous_variant,3_prime_UTR_variant	G	A
	35082460	missense_variant,3_prime_UTR_variant	G	A
	35082465	missense_variant,3_prime_UTR_variant	G	C
	35082674	synonymous_variant,3_prime_UTR_variant	C	A
BaRT2v18chr3HG123130	35119035	5_prime_UTR_premature_start_codon_gain_variant,5_prime_UTR_variant	A	G	Xyloglucan endotransglucosylase/hydrolase
	35120211	3_prime_UTR_variant	A	G
	35120238	3_prime_UTR_variant	G	GT
BaRT2v18chr3HG123140	35132007	3_prime_UTR_variant	CT	C	Xyloglucan endotransglucosylase/hydrolase	0.5
	35132279	3_prime_UTR_variant	A	G
	35132380	3_prime_UTR_variant	GA	G
	35132434	3_prime_UTR_variant	A	G
	35133408	synonymous_variant	T	C
	35133421	missense_variant	A	G
	35133481	frameshift_variant	AC	A
	35133509	synonymous_variant	A	G
BaRT2v18chr3HG123190	35319772	splice_region_variant&intron_variant,5_prime_UTR_premature_start_codon_gain_variant,5_prime_UTR_variant	A	G
BaRT2v18chr3HG123280	36013467	5_prime_UTR_variant	T	G	Cellulose synthase	1.4
	36013908	synonymous_variant	G	A
	36014042	missense_variant	A	G
	36019106	synonymous_variant	A	C
	36019155	missense_variant	C	G
	36019356	synonymous_variant	T	C
	36019370	missense_variant	G	T
	36019463	disruptive_inframe_insertion	T	TGGA
	36019506	synonymous_variant	T	G
	36019846	missense_variant	T	C
	36020006	missense_variant	G	C
	36020072	missense_variant	C	T
	36020089	missense_variant	G	A
	36020097	synonymous_variant	G	A
	36020510	3_prime_UTR_variant	C	T
	36020537	3_prime_UTR_variant	A	C
	36020550	3_prime_UTR_variant	C	A
BaRT2v18chr3HG123380	36160756	3_prime_UTR_variant	G	GAT	probable leucine-rich repeat receptor-like protein kinase At5g49770;Protein kinase domain-containing protein	0.5
	36161744	synonymous_variant,3_prime_UTR_variant	A	G
	36161849	synonymous_variant,3_prime_UTR_variant	A	G
	36161852	synonymous_variant,3_prime_UTR_variant	C	A
	36162341	missense_variant,3_prime_UTR_variant	T	C
	36163244	3_prime_UTR_variant	A	G
	36164336	synonymous_variant,3_prime_UTR_variant	A	G
	36164764	3_prime_UTR_variant	G	C
	36165670	missense_variant	C	T
	36166492	5_prime_UTR_variant	T	G
	36166773	5_prime_UTR_variant	G	T
	36166948	5_prime_UTR_variant	T	C
	36167173	5_prime_UTR_variant	CGCCGGCGTCGACCCAAGGCGAT	C
	36167252	5_prime_UTR_variant	T	C
	36167404	5_prime_UTR_variant	G	A
BaRT2v18chr3HG123410	36310248	missense_variant	A	C	Dihydrolipoyllysine-residue acetyltransferase component of acetoin cleaving system-like;AB hydrolase-1 domain-containing protein;Hydrolase, alpha/beta fold family protein, expressed	0.25
	36310302	synonymous_variant	C	T
	36310353	synonymous_variant	G	C
	36310405	synonymous_variant	A	C
	36310551	synonymous_variant	G	A
	36311012	3_prime_UTR_variant	T	C
BaRT2v18chr3HG123420	36340259	3_prime_UTR_variant	A	G	O-fucosyltransferase family protein
	36340373	3_prime_UTR_variant	A	G
	36341289	synonymous_variant,3_prime_UTR_variant	C	T
	36341534	synonymous_variant,3_prime_UTR_variant	A	G
	36341645	synonymous_variant,3_prime_UTR_variant	A	G
	36343629	synonymous_variant	A	G
	36343638	synonymous_variant	T	C
	36343792	5_prime_UTR_premature_start_codon_gain_variant,5_prime_UTR_variant	G	A
BaRT2v18chr3HG123430	36389236	3_prime_UTR_variant	T	C	Autophagy-related protein 18d;Autophagy-related protein like;WD repeat domain phosphoinositide-interacting protein 3;Autophagy-related protein 18c
	36389359	3_prime_UTR_variant	A	G
	36389403	3_prime_UTR_variant	T	TGAG
	36389475	3_prime_UTR_variant	C	CG
	36389539	synonymous_variant,3_prime_UTR_variant	C	T
BaRT2v18chr3HG123440	36397547	3_prime_UTR_variant	AGGTACCTG	A	RING finger and transmembrane domain-containing protein 2 (Fragment);RING finger and transmembrane domain-containing protein 2
	36397563	3_prime_UTR_variant	G	A
	36397586	3_prime_UTR_variant	T	TC
BaRT2v18chr3HG123480	36577111	3_prime_UTR_variant	A	G	Folate-sensitive fragile site protein Fra10Ac1
	36577209	splice_region_variant,3_prime_UTR_variant	C	G
	36577257	3_prime_UTR_variant	GCAT	G
	36577301	3_prime_UTR_variant	A	G
	36577464	3_prime_UTR_variant	A	T
	36578235	missense_variant,3_prime_UTR_variant	G	A
	36578975	3_prime_UTR_variant	T	G
	36580924	3_prime_UTR_variant	T	C
	36581027	3_prime_UTR_variant	C	T
	36581207	3_prime_UTR_variant	A	T
	36581689	3_prime_UTR_variant	G	T
	36581814	3_prime_UTR_variant	C	T
	36581923	3_prime_UTR_variant	C	T
	36582042	missense_variant	A	C
	36582714	splice_donor_variant&intron_variant	A	G
	36582792	5_prime_UTR_variant	G	GCCTCGC
BaRT2v18chr3HG123500	36890032	synonymous_variant	A	G	NLR-like
